# In Situ, Antibody-Independent, and Multiplexed Characterization of Amyloid Plaques by MALDI MS/MS Imaging Using iprm-PASEF

**DOI:** 10.1101/2025.09.04.674173

**Authors:** Larissa Chiara Meyer, Mujia Jenny Li, Nadine Meier, Beate Vollmer-Kary, Tobias Feilen, Julie Audebert, Konrad Kurowski, Stephan Singer, Peter Bonsert, Melanie Christine Föll, Oliver Schilling

**Affiliations:** Institute for Surgical Pathology, Faculty of Medicine, University Medical Centre Freiburg, University of Freiburg, Freiburg, Germany; Faculty of Biology, University of Freiburg, Freiburg, Germany; Institute for Pharmaceutical Sciences, University of Freiburg, Freiburg, Germany; Institute of Pathology, University of Tübingen, Tübingen, Germany; Core Facility for Histopathology and Digital Pathology, Medical Center, University of Freiburg, Freiburg, Germany; German Cancer Consortium (DKTK), German Cancer Research Center (DKFZ), Heidelberg, Germany

## Abstract

**Background:** Amyloidosis collectively describes a heterogeneous group of protein aggregation-based diseases involving the misfolding and extracellular accumulation of fibril-forming amyloid proteins. The tissue deposition of these fibrils occurs either localized (limited to one organ) or systemically, impairing organ function and, in severe cases, leading to organ failure. Identification of the amyloidogenic protein leading to the correct subtyping is challenging but crucial for treatment decisions. Imaging parallel reaction monitoring (iprm)-parallel accumulation-serial fragmentation (PASEF) is a novel method for matrix-assisted laser desorption/ionization (MALDI)-mass spectrometry imaging (MSI) that enables the fast, spatially resolved, multiplexed, and antibody-independent identification of peptides and proteins in situ. In this proof-of-concept study, we demonstrate the applicability of iprm-PASEF for the *in situ* characterization of amyloidosis.

**Methods:** A multiplexed iprm-PASEF panel (comprising trapped ion mobility spectrometry (TIMS) and m/z values) for characterizing amyloid plaques by MALDI-MSI was compiled. The panel included nine peptide entries of amyloidosis-associated proteins (vitronectin, apolipoprotein E, serum amyloid P component) and the prevalent amyloidosis-subtype proteins serum amyloid A, transthyretin, and immunoglobulin light chain 2. The multiplexed iprm-PASEF panel was applied to a tissue microarray (TMA) assembled from formalin-fixed, paraffin-embedded (FFPE) specimens, comprising biopsies of amyloidosis-positive tissues from 18 patients, including six different tissue types, and representing the following amyloidosis subtypes: ATTR (transthyretin amyloidosis), AL (immunoglobulin light chain amyloidosis), and AA (secondary amyloidosis). For comparison and co-localization, congo red staining was performed on adjacent slides.

**Results:** MALDI TIMS MS1 imaging was acquired from the amyloidosis TMA, providing an *m*/*z* feature list containing 1390 entries that was subsequently refined to only include *m*/*z* features likely stemming from amyloidosis-related peptides. Further, we focused on optimal usage of the *m*/*z* and ion mobility range to increase the number of targeted peptides. The final iprm-PASEF panel comprised 10 entries ranging from *m*/*z* 887.51 - 1,986.85 and 1/*K*_0_ 1.4 - 2.1 V·s/cm^2^; targeting nine peptides from six different amyloidosis-related proteins. Apolipoprotein E, serum amyloid P component, and immunoglobulin light chain 1/2 were included with two entries. Transthyretin, vitronectin, and serum amyloid A were covered by one peptide. One entry was included as a positive control targeting actin A. We applied the iprm-PASEF (MS2 mode) panel to the amyloidosis TMA and fragment (MS2) spectra were analyzed by the search engine MASCOT. Eight out of ten peptides derived from vitronectin, apolipoprotein E, serum amyloid A, serum amyloid P component, and transthyretin were successfully identified with MASCOT scores above 18. Comparison to Congo red staining indicated a more localized and heterogeneous pattern of amyloid-associated proteins (vitronectin, apolipoprotein E, serum amyloid P component) by iprm-PASEF. Compared to the clinical annotation, transthyretin and serum amyloid A were only found in their respective subtypes. In total, it was possible to describe the spatial distribution of five different amyloid-associated proteins, thereby further characterizing Congo red-positive amyloid plaques in one single iprm-PASEF measurement.

**Conclusion and perspective:** This proof-of-concept study demonstrates feasibility for in situ, antibody-independent, and multiplexed proteomic typing of amyloidosis plaques. Future enlargement of the multiplex panel is likely to increase the number of targetable amyloid proteins and to probe for the presence of post-translational modifications. The present study highlights the value of iprm-PASEF for MALDI imaging strategies.
