## Supplementary Tables for "In Situ, Antibody-Independent, and Multiplexed Characterization of Amyloid Plaques by MALDI MS/MS Imaging Using iprm-PASEF"

### Sheet: Table S1
m/z	Protein name	Peptide	Identification method	paper	Lme048 Signal detected?
875.47	VTN		LC-MS/MS	https://doi.org/10.1007/s00216-015-8689-z	no
883.47	IGLV2-11			doi:10.1136/jcp-2023-208790	no
887.51	Vitronectin	AVRPGYPK	On tissue MS/MS MALDI	DOI: 10.1002/pmic.201700236	yes
887.51	VTN		LC MS/MS	https://doi.org/10.1007/s00216-015-8689-z	yes
948.526	Apolipoprotein E	LAVYQAGAR	MALDI MS/MS	DOI: 10.1369/0022155415595264	yes
948.53	Apolipoprotein E	LAVYQAGAR	On tissue MS/MS MALDI	DOI: 10.1002/pmic.201700236	yes
948.539	APOE		? no sequence given	https://doi.org/10.1186/s12014-024-09500-w	yes
968.51	IGLV2-11		not stated	DOI: 10.1136/jcp-2023-208790	APOE is overshadowing, only signal of APOE most likely (looking at ion images)
968.55	Apolipoprotein E	LGPLVEQGR	On tissue MS/MS MALDI	DOI: 10.1002/pmic.201700236	yes
968.55	APOE		MALDI MS/MS and LC-MS/MS	https://doi.org/10.1007/s00216-015-8689-z	yes
968.553	Apolipoprotein E	LGPLVEQGR	MALDI MS/MS	DOI: 10.1369/0022155415595264	yes
983.588	Apo A4		IMs orbitrap, LC-MS/MS, and MS-Digest	https://doi.org/10.1371/journal.pone.0275993
1031.52	ApoAI	LSPLGEEMR	On tissue MS/MS MALDI	DOI: 10.1002/pmic.201700236	no
1033.54	APOE		LC-MS/MS	https://doi.org/10.1007/s00216-015-8689-z	yes
1033.63	APO E			https://doi.org/10.1371/journal.pone.0275993	yes
1074.5	IGL	YASWYQQK	MALDI MS/MS	doi: 10.1016/j.clinbiochem.2013.05.063.	no
1156.6	SAMP		LC-MS/MS	https://doi.org/10.1007/s00216-015-8689-z	yes
1156.61	SAMP		? no sequence given	https://doi.org/10.1186/s12014-024-09500-w	yes
1156.67	Serum amyloid P-component	VGEYSLYIGR	On tissue MS/MS MALDI	DOI: 10.1002/pmic.201700236	yes
1158.58	IGKV2-29			doi:10.1136/jcp-2023-208790	yes
1158.58	VTN		LC-MS/MS	https://doi.org/10.1007/s00216-015-8689-z	s.o.
1166.58	SAMP		LC-MS/MS	https://doi.org/10.1007/s00216-015-8689-z
1242.69	IGVL325			doi:10.1136/jcp-2023-208790	no
1268.67	TTR	VEIDTKSYWK (expasy 2 missed cleavages allowed)	? no sequence given	https://doi.org/10.1186/s12014-024-09500-w	strong collagen peak overshadowing
1281.65	TTR		? no sequence given	https://doi.org/10.1186/s12014-024-09500-w	no
1301.65	ApoAI	THLAPYSDELR	On tissue MS/MS MALDI	DOI: 10.1002/pmic.201700236	no
1314.68	Vitronectin	RVDTVDPPYPR	On tissue MS/MS MALDI	DOI: 10.1002/pmic.201700236	yes
1314.68	VTN		LC-MS/MS	https://doi.org/10.1007/s00216-015-8689-z
1314.68	Vitronectin	RVDTVDPPYPR	MALDI MS/MS	DOI: 10.1369/0022155415595264	yes
1366.5	TTR	GSPAINVAVHVFR	MALDI MS/MS	doi: 10.1016/j.clinbiochem.2013.05.063.	no
1366.76	TTR	GSPAINVAVHVFR	On tissue MS/MS MALDI	DOI: 10.1002/pmic.201700236	no
1366.8	TTR		IMs orbitrap, LC-MS/MS, and MS-Digest	https://doi.org/10.1371/journal.pone.0275993
1396.72	TTR		? no sequence given	https://doi.org/10.1186/s12014-024-09500-w	most likely actin or similar cellular peak
1406.67	SAMP		? no sequence given	https://doi.org/10.1186/s12014-024-09500-w	yes
1406.67	Serum amyloid P-component	AYSLFSYNTQGR	On tissue MS/MS MALDI	DOI: 10.1002/pmic.201700236	yes
1406.67	Serum amyloid P-component	AYSLFSYNTQGR	MALDI MS/MS	DOI: 10.1369/0022155415595264	yes
1422.65	Vitronectin	FEDGVLDPDYPR	On tissue MS/MS MALDI	DOI: 10.1002/pmic.201700236	no
1422.65	VTN		LC-MS/MS	https://doi.org/10.1007/s00216-015-8689-z
1422.66	Vitronectin	FEDGVLDPDYPR	MALDI MS/MS	DOI: 10.1369/0022155415595264	no
1422.74	VTN		IMs orbitrap, LC-MS/MS, and MS-Digest	https://doi.org/10.1371/journal.pone.0275993
1434.12	IGKV 1-17			doi:10.1136/jcp-2023-208790	no
1456.72	SAA		LC-MS/MS	https://doi.org/10.1007/s00216-015-8689-z
1456.82	SAA		IMs orbitrap, LC-MS/MS, and MS-Digest	https://doi.org/10.1371/journal.pone.0275993
1494.85	TTR	GSPAINVAVHVFRK	? no sequence given	https://doi.org/10.1186/s12014-024-09500-w	no
1497.77	APOE		? no sequence given	https://doi.org/10.1186/s12014-024-09500-w	yes
1497.8	Apolipoprotein E	AATVGSLAGQPLQER	On tissue MS/MS MALDI	DOI: 10.1002/pmic.201700236	yes
1497.8	APOE		LC-MS/MS	https://doi.org/10.1007/s00216-015-8689-z
1503.84	Vitronectin	IYISGMAPRPSLAK	On tissue MS/MS MALDI	DOI: 10.1002/pmic.201700236	yes
1524.5	TTR	AADDT WEPFASGK	MALDI MS/MS	doi: 10.1016/j.clinbiochem.2013.05.063.	no
1540.74	IGHA1		LC MSMS	https://doi.org/10.1007/s00216-015-8689-z
1550.82	SAA		IMs orbitrap, LC-MS/MS, and MS-Digest	https://doi.org/10.1371/journal.pone.0275993
1612.82	SAA	RGPGGAWAAEAISDAR	On tissue MS/MS MALDI	DOI: 10.1002/pmic.201700236	yes
1612.82	SAA		LC-MS/MS	https://doi.org/10.1007/s00216-015-8689-z
1612.93	SAA		IMs orbitrap, LC-MS/MS, and MS-Digest	https://doi.org/10.1371/journal.pone.0275993
1646.81	VTN		LC-MS/MS	https://doi.org/10.1007/s00216-015-8689-z
1646.82	Vitronectin	DVWGIEGPIDAAFTR	MALDI MS/MS	DOI: 10.1369/0022155415595264	no
1646.82	Vitronectin	DVWGIEGPIDAAFTR	On tissue MS/MS MALDI	DOI: 10.1002/pmic.201700236	no
1666.77	VTN		LC-MS/MS	https://doi.org/10.1007/s00216-015-8689-z
1666.78	Vitronectin	DWHGVPGQVDAAMAGR	On tissue MS/MS MALDI	DOI: 10.1002/pmic.201700236	yes
1670.79	SAA	EANYIGSDKYFHAR	On tissue MS/MS MALDI	DOI: 10.1002/pmic.201700236	yes
1670.79	SAA		LC-MS/MS	https://doi.org/10.1007/s00216-015-8689-z
1743.86	IGLC1	YAASSYLSLTPEQWK (expasy)	LC MSMS, SPEED extraction MALDI MS/MS?	DOI:10.1002/prca.202000079	yes
1811.89	Serum amyloid P-component	IVLGQEQDSYGGKFDR	On tissue MS/MS MALDI	DOI: 10.1002/pmic.201700236	yes
1811.89	SAMP		LC-MS/MS and MALDI MS/MS	https://doi.org/10.1007/s00216-015-8689-z
1811.89	SAMP		no sequence given	https://doi.org/10.1186/s12014-024-09500-w	yes
1925.3	Ig V-III	EVQLLESGGGLVQPGGLR	MALDI MS/MS, I doublechecked: 1st the mass is completely wrong (1808 is the mass of that peptide) 2. the peptide is aligned with IG heavy chains with blast uniprot	doi: 10.1016/j.clinbiochem.2013.05.063.	overshadowed by collagen peak
1986.02	IGLC2 P0DOY3	AAPSVTLFPPSSEELQANK (expasy)	LC-MS/MS, SPEED extraction MALDI MS/MS	DOI:10.1002/prca.202000079	no
1406.67	SAMP		LC-MS/MS and MALDI MS/MS	https://doi.org/10.1007/s00216-015-8689-z

### Sheet: Table S2
Protein Name	Peptide Sequence	measured m/z value MALDI	measured 1/K0 MALDI (V•s/cm2)	measured m/z value LC	measured 1/K0 LC (V•s/cm2) (in case of 1+ charge detected)	mass error (ppm)	1/K0 error
Apolipoprotein E	ELQAAQAR	886.47	1.406	886.476	1.387	6.76837	0,0190
Vitonectin	AVRPGYPK	887.51	1.436	ND	ND	ND
Colagene 1 A1	GSEGPQGVR	886.44	1.3907	886.437	1.3692	3.72277	-0.0215
Apolipoprotein E	LQAEAFQAR	1033.54	1.564	1033.54	1.5537	0.967549	0,0103
Actin A/B	AVFPSIVGRPR	1198.7	1.627	1198.69		5.75627
Transthyretin receptor	GSPAINVAVHVFR	1366.74	1.806	1366.74		0.365834
Serum amyloid P component	AYSLFSYNTQGR	1406.67	1.784	1406.66	1.808	6.39813	0,0240
Apolipoprotein E	AATVGSLAGQPLQER	1497.8	1.902	1497.79	1.9009	9.14683	0,0011
Serum amyloid A	DGEAGAQGPP[16]GPAGPAGER	1670.79	1.87	1670.78		7.06258
Serum amyloid P component	IVLGQEQDSYGGKFDR	1811.87	1.948	1811.88		4.63607
